# CryoEM structures of the human CLC-2 voltage gated chloride channel reveal a ball and chain gating mechanism

**DOI:** 10.1101/2023.08.13.553136

**Authors:** Mengyuan Xu, Torben Neelands, Alexander S. Powers, Yan Liu, Steven D. Miller, Grigore Pintilie, J. Du Bois, Ron O. Dror, Wah Chiu, Merritt Maduke

## Abstract

CLC-2 is a voltage-gated chloride channel that contributes to electrical excitability and ion homeostasis in many different mammalian tissues and cell types. Among the nine mammalian CLC homologs, CLC-2 is uniquely activated by hyperpolarization, rather than depolarization, of the plasma membrane. The molecular basis for the divergence in polarity of voltage gating mechanisms among closely related CLC homologs has been a long-standing mystery, in part because few CLC channel structures are available, and those that exist exhibit high conformational similarity. Here, we report cryoEM structures of human CLC-2 at 2.46 – 2.76 Å, in the presence and absence of the potent and selective inhibitor AK-42. AK-42 binds within the extracellular entryway of the Cl^-^-permeation pathway, occupying a pocket previously proposed through computational docking studies. In the apo structure, we observed two distinct apo conformations of CLC-2 involving rotation of one of the cytoplasmic C-terminal domains (CTDs). In the absence of CTD rotation, an intracellular N-terminal 15-residue hairpin peptide nestles against the TM domain to physically occlude the Cl^-^-permeation pathway from the intracellular side. This peptide is highly conserved among species variants of CLC-2 but is not present in any other CLC homologs. Previous studies suggested that the N-terminal domain of CLC-2 influences channel properties via a “ball-and-chain” gating mechanism, but conflicting data cast doubt on such a mechanism, and thus the structure of the N-terminal domain and its interaction with the channel has been uncertain. Through electrophysiological studies of an N-terminal deletion mutant lacking the 15-residue hairpin peptide, we show that loss of this short sequence increases the magnitude and decreases the rectification of CLC-2 currents expressed in mammalian cells. Furthermore, we show that with repetitive hyperpolarization WT CLC-2 currents increase in resemblance to the hairpin-deleted CLC-2 currents. These functional results combined with our structural data support a model in which the N-terminal hairpin of CLC-2 stabilizes a closed state of the channel by blocking the cytoplasmic Cl^-^-permeation pathway.
