## Supplementary material for "CryoEM structures of the human CLC-2 voltage gated chloride channel reveal a ball and chain gating mechanism": Figure 6 source data 1

### Sheet: Fig 6C,E,G initial & final curr
Source data for Figure 6							Figure 6C,E,G	Figure 6G
	Cell	Recording Day	Initial current, -100 mV (pA)	Final current, -100 mV (pA)	AK-42 current, -100 mV (pA)		Initial current, -100 mV leak subtracted (pA)	Final current, -100 mV leak subtracted (pA)
WT	1	1	-391.295	-875.871	-85.4		-305.895	-790.471
	2	2	-536.828	-678.034	-68.7		-468.128	-609.334
	3	3	-1047.51	-1623.76	-295.8		-751.71	-1327.96
	4	4	-1209.05	-2593.56	-107		-1102.05	-2486.56
	5	4	-488.005	-1368.66	-95.6		-392.405	-1273.06
	6	5	-851.571	-2059.39	-95.7		-755.871	-1963.69
	7	5	-360.275	-845.13	-105		-255.275	-740.13
	8	6	-1042.46	-2666.34	-299.4		-743.06	-2366.94
						avg	-596.799	-1444.77
						std	289.228	743.612
						sem	102.257	262.906
	Cell	Recording Day	Initial current, -100 mV (pA)	Final current, -100 mV (pA)	AK-42 current, -100 mV (pA)
Delta-N	1	1	-6468.2	-4593.51	-311.707		-6156.49	-4281.8
	2	2	-7073.56	-5449.25	-625		-6448.56	-4824.25
	3	3	-3381.01	-3261.5	-294		-3087.01	-2967.5
	4	4	-2506.06	-2699.63	-102		-2404.06	-2597.63
	5	4	-1628.41	-1664.31	-360		-1268.41	-1304.31
	6	5	-3184.8	-3291.21	-339		-2845.8	-2952.21
	7	5	-2356.32	-2234.24	-373		-1983.32	-1861.24
	8	6	-3081.4	-2401.54	-260		-2821.4	-2141.54
						avg	-3376.88	-2866.31
						std	1896.24	1189.37
						sem	670.423	420.507

### Sheet: Fig 6D Western Blot
Figure 6D
	WT intensity	Delta-N Intensity	Intensity ratio
Repeat 1	7890	12500	1.58
Repeat 2	47600	50100	1.05
Repeat 3	84500	110000	1.3

### Sheet: Fig 6F Time dependence trace
WT		Delta-N
time (s)	Current (pA)	time (s)	Current (pA)
5		5
10		10
15		15
20		20
25		25
30		30
35		35
40		40
45		45
50		50
55		55
60		60
65		65
70	-877.357	70	-1636.71
75	-920.375	75	-1627.1
80	-942.282	80	-1640.76
85	-998.356	85	-1642.12
90	-1057.71	90	-1655.89
95	-1108.14	95	-1671.05
100	-1145.54	100	-1688.1
105	-1215.87	105	-1698.78
110	-1223.84	110	-1721.83
115	-1257.92	115	-1756.47
120	-1298.26	120	-1705.19
125	-1299.74	125	-1718.35
130	-1326.78	130	-1725.21
135	-1350.89	135	-1748.92
140	-1376.02	140	-1724.55
145	-1408.79	145	-1726.43
150	-1426.4	150	-1713.95
155	-1448.63	155	-1726.68
160	-1487.68	160	-1718.75
165	-1496.68	165	-1714.99
170	-1523.61	170	-1713.98
175	-1545.52	175	-1703.19
180	-1574.38	180	-1700.46
185	-1595.69	185	-1702.3
190	-1610.63	190	-1700.98
195	-1648.87	195	-1689.25
200	-1683.76	200	-1697.65
205	-1689.6	205	-1682.56
210	-1706.73	210	-1697.48
215	-1718.95	215	-1686.73
220	-1726.41	220	-1680.4
225	-1738.39	225	-1687.15
230	-1786.37	230	-1699.36
235	-1794.89	235	-1693.55
240	-1810.8	240	-1696
245	-1826.45	245	-1693.23
250	-1849.55	250	-1689.74
255	-1839.04	255	-1687.49
260	-1845.38	260	-1689.69
265	-1880.01	265	-1694.11
270	-1888.29	270	-1702.1
275	-1891.49	275	-1694.27
280	-1924.33	280	-1676.61
285	-1936.17	285	-1689.64
290	-1942.5	290	-1688.85
295	-1960.89	295	-1684.26
300	-1963.17	300	-1676.46
305	-1965.3	305	-1694.18
310	-1976.36	310	-1694.15
315	-2007.91	315	-1684.53
320	-2010.12	320	-1692.96
325	-2018.02	325	-1693.4
330	-2018.72	330	-1689.95
335	-2038.16	335	-1686.79
340	-2053.6	340	-1691.09
345	-2054.68	345	-1701.74
350	-2065.91	350	-1690.33
355	-2060.57	355	-1692.8
360	-2084.33	360	-1684.2
365	-2088.13	365	-1680.41
370	-2092.85	370	-1687.9
375		375	-1693.1
380		380	-1693.22
385		385	-1696.62
390		390
395		395
400		400
405		405
410		410
415		415
420		420
425		425
430		430
435		435
440		440
445		445
450		450
455		455
460		460
465	-2098.48	465
470	-2084.75	470
475	-2072.49	475
480	-2055.48	480	-1696.08
485	-2027.24	485	-1682.16
490	-1993.44	490	-1676.45
495	-1962.45	495	-1683.54
500	-1948.92	500	-1690.8
505	-1930.62	505	-1686.93
510	-1936.98	510	-1678.72
515	-1896	515	-1674.21
520	-1830.66	520	-1664.92
525	-1724.19	525	-1669.69
530	-1637.63	530	-1669.43
535	-1552.12	535	-1670.26
540	-1477.03	540	-1677.93
545	-1395.94	545	-1658.69
550	-1330.76	550	-1644.49
555	-1285.27	555	-1628.67
560	-1225.25	560	-1598.45
565	-1170.44	565	-1562.38
570	-1129.02	570	-1550.41
575	-1093.66	575	-1531.68
580	-1043.14	580	-1477.29
585	-995.429	585	-1449.2
590	-962.019	590	-1394.64
595	-913.757	595	-1365.6
600	-877.709	600	-1333.15
605	-845.063	605	-1314.32
610	-808.465	610	-1288.96
615	-782.204	615	-1263.94
620	-755.786	620	-1238.27
625	-745.167	625	-1213.12
630	-717	630	-1180.97
635	-695.5	635	-1160.19
640	-673.2	640	-1145.01
645	-651.962	645	-1124.27
650	-626.922	650	-1104.85
655	-611.471	655	-1104.08
660	-588.818	660	-1073.98
665	-570.049	665	-1065.88
670	-550.539	670	-1042.66
675	-530.382	675	-1034.82
680	-514.909	680	-1025.73
685	-506.37	685	-997.723
690	-494.783	690	-995.266
695	-477.161	695	-974.804
700	-462.606	700	-947.937
705	-451.534	705	-939.77
710	-435.657	710	-925.823
715	-423.329	715	-925.388
720	-407.003	720	-901.974
725	-395.914	725	-905.071
730	-387.626	730	-897.606
735	-369.62	735	-880.814
740	-363.635	740	-866.211
745	-349.632	745	-853.481
750	-340.792	750	-854.801
755	-331.677	755	-831.547
760	-320.116	760	-818.474
765	-312.69	765	-812.462
770	-303.531	770	-804.611
775	-303.168	775	-782.143
780	-297.984	780	-772.629
785	-287.649	785	-768.032
790	-286.56	790	-754.513
795	-283.079	795	-741.596
800	-264.273	800	-729.691
805	-261.705	805	-721.516
810	-255.714	810	-722.244
815	-251.245	815	-714.352
820	-243.085	820	-718.601
825	-237.481	825	-708.187
830	-235.084	830	-701.786
835	-221.696	835	-690.781
840	-219.149	840	-688.316
845	-217.74	845	-674.488
850	-209.152	850	-668.19
855	-206.26	855	-663.101
860	-203.3	860	-663.605
865	-201.951	865	-647.522
870	-197.54	870	-655.052
875	-188.099	875	-635.349
880	-188.661	880	-616.982
885	-177.976	885	-612.064
890	-176.635	890	-609.928
895	-179.712	895	-604.542
900	-177.253	900	-603.378
905	-179.204	905	-598.492
910	-170.315	910	-591.576
915	-169.091	915	-573.502
920	-164.523	920	-577.705
925	-162.562	925	-568.893
930	-157.574	930	-561.684
935	-150.728	935	-551.163
940	-150.195	940	-547.512
945	-141.102	945	-538.399
950	-144.15	950	-545.788
955	-143.829	955	-541.092
960	-144.509	960	-529.911
965	-143.722	965	-526.608
970	-142.321	970	-524.357
975	-138.408	975	-509.941
980	-142.334	980	-508.434
985	-136.423	985	-510.723
990	-143.256	990	-495.869
995	-134.857	995	-492.119
1000	-131.908	1000	-498.772
1005	-132.796	1005	-496.105
1010	-127.558	1010	-495.392
1015	-128.376	1015	-491.707
1020	-133.648	1020	-489.941
1025	-128.3	1025	-490.99
1030	-127.544	1030	-484.329
1035	-131.661	1035	-494.114
1040	-116.888	1040	-481.533
1045	-119.155	1045	-482.243
1050	-128.386	1050	-470.039
1055	-112.194	1055	-474.148
1060	-120.202	1060	-463.463
1065	-124.418	1065	-462.879
1070		1070	-459.633
1075		1075	-455.738
1080		1080	-452.908
1085		1085	-451.374
1090		1090	-449.383
1095		1095	-449.852
1100		1100	-442.905
1105		1105	-444.248
1110		1110	-440.388
1115		1115	-438.179
1120		1120	-435.562
1125		1125	-431.492
1130		1130	-430.046
1135		1135	-424.511
1140		1140	-419.575
1145		1145	-417.77
1150		1150	-416.672
1155		1155	-420.28
1160		1160	-419.716
1165		1165	-411.892
1170		1170	-410.48
1175		1175	-415.771
1180		1180	-411.865
1185		1185	-413.67
1190		1190	-414.436
1195		1195	-409.245
1200		1200	-404.865
1205		1205	-415.703
1210		1210	-405.434
1215		1215	-411.385
1220		1220	-416.851
1225		1225	-413.048
1230		1230	-411.419
1235		1235
1240		1240
1245		1245
1250		1250
1255		1255
1260		1260
1265		1265
1270		1270
1275		1275
1280		1280
1285		1285
1290		1290
1295		1295
1300		1300
1305		1305
1310		1310
1315		1315
1320		1320
1325		1325
1330		1330
1335		1335
1340		1340
1345		1345
1350		1350
1355		1355
1360		1360
1365		1365
1370		1370
1375		1375
1380		1380
1385		1385
1390		1390
1395		1395
1400		1400
1405		1405
1410		1410
1415		1415
1420		1420
1425		1425
1430		1430
1435		1435
1440		1440
1445		1445
1450		1450
1455		1455
1460		1460
1465		1465
1470		1470
1475		1475
1480		1480
1485		1485
1490		1490
1495		1495
1500		1500
1505		1505
1510		1510
1515		1515
1520		1520
1525		1525
1530		1530
1535		1535
1540		1540
1545		1545
1550		1550
1555		1555
1560		1560
1565		1565
1570		1570
1575		1575
1580		1580
1585		1585
1590		1590
1595		1595
1600		1600
1605		1605
1610		1610
1615		1615
1620		1620
1625		1625
1630		1630
1635		1635
1640		1640
1645		1645
1650		1650
1655		1655
1660		1660
1665		1665
1670		1670
1675		1675
1680		1680
1685		1685
1690		1690
1695		1695
1700		1700
1705		1705
1710		1710
1715		1715
1720		1720
1725		1725
1730		1730
1735		1735
1740		1740
1745		1745
1750		1750
1755		1755
1760		1760
1765		1765
1770		1770
1775		1775
1780		1780
1785		1785
1790		1790
1795		1795
1800		1800
1805		1805
1810		1810
1815		1815
1820		1820
1825		1825
1830		1830
1835		1835
1840		1840
1845		1845
1850		1850

### Sheet: Fig 6G Time dep summary data
TIME	WT norm	SEM	Delta-N norm	SEM
5	100	0	100	0
10	110.3	3.76	98.1	0.72
15	113.4	4.21	100.9	2.92
20	120	3.56	99	1.53
25	127.1	5.47	99.8	1.83
30	130.9	5.97	99.6	1.59
35	135.7	7.13	99.9	1.9
40	139.9	7.88	99.9	1.96
45	143.2	8.14	100.8	2.24
50	144.7	8.2	102.3	2.68
55	146.9	9.04	101.6	1.82
60	150.9	9.12	100.9	1.64
65	154.3	9.85	101.7	1.92
70	157.1	10.56	101.3	2.18
75	160.6	10.86	101.3	2.24
80	164.7	11.4	101.1	2.27
85	166.8	11.34	101.1	2.31
90	171.1	11.92	100.9	2.43
95	173.3	12.83	100.5	2.45
100	175.2	12.78	100.2	2.58
105	178.2	13.17	99.6	2.67
110	179.3	13.49	99.8	2.77
115	181.2	13.88	99.3	2.74
120	185	13.7	98.9	2.71
125	188	14.09	99.1	2.97
130	190.6	14.57	98	2.8
135	192.2	15.26	97.8	2.98
140	193.9	15.74	97.7	3.04
145	196.9	15.43	97.4	3.17
150	198.5	16.48	97.2	3.41
155	200.6	17.01	96.7	3.33
160	203.7	18.04	96.8	3.37
165	204.8	18.72	96.7	3.38
170	207	18.63	96.4	3.48
175	208.4	19	96	3.5
180	209.3	19.85	95.5	3.73
185	211.5	20.61	95.2	3.93
190	212.3	20.9	95.5	4.1
195	214.6	21.37	93.5	4.23
200	215.5	22.15	93.3	4.3
205	217.3	22.43	93.3	4.45
210	220	23.08	93.1	4.64
215	221.2	23.39	92.3	4.47
220	222.9	23.87	92.3	4.53
225	224.7	24.67	93.9	4.35
230	227.3	24.91	93.7	4.28
235	227.2	25.19	94.2	4.3
240	230.3	25.53	94.1	4.38
245	231.1	26.09	94	4.38
250	232.3	26.43	93.5	4.22
255	235.9	27.14	93.5	4.34
260	237.2	26.97	93.5	4.26
265	238.5	27.73	93.4	4.36
270	240.8	28.41	93.3	4.42
275	241.4	28.8	93.1	4.35
280	242.9	29.15	93.2	4.42
285	245.4	29.43	93	4.32
290	246.1	29.58	93.6	4.53
295	248.5	29.9	93.6	4.53
300	248.9	30.07	93.2	4.5

### Sheet: Fig 6 - supp 2 Rectification
	Cell	Recording Day	Initial current, -100 mV (pA)	Final current, -100 mV (pA)	AK-42 current, -100 mV (pA)	Initial current (pA), +80 mV	Final current (pA), +80 mV	AK-42 current (pA), +80 mV	Rectification ratio (initial)	Rectification ratio (final)
WT	1	1	-391.295	-875.871	-85.4	42	300	146	n/a	5.13293
	2	2	-536.828	-678.034	-68.7	108	220	105	156.043	5.29856
	3	3	-1047.51	-1623.76	-295.8	275	777	358	n/a	3.16936
	4	4	-1209.05	-2593.56	-107	97	1204	88	122.45	2.2281
	5	4	-488.005	-1368.66	-95.6	39	482	66	n/a	3.06024
	6	5	-851.571	-2059.39	-95.7	161	902	119	17.9969	2.50791
	7	5	-360.275	-845.13	-105	43	253	95	n/a	4.68437
	8	6	-1042.46	-2666.34	-299.4	304	1292	491	n/a	2.95498
									98.8299	3.62955	avg
									58.7798	1.13861	std
									33.9365	0.402559	sem
	Cell	Recording Day	Initial current, -100 mV (pA)	Final current, -100 mV (pA)	AK-42 current, -100 mV (pA)	Initial current (pA), +80 mV	Final current (pA), +80 mV	AK-42 current (pA), +80 mV	Rectification ratio (initial)	Rectification ratio (final)
Delta-N	1	1	-6468.2	-4593.51	-311.707	3753	1981	292	1.77882	2.53511
	2	2	-7073.56	-5449.25	-625	4442	3558	298	1.55612	1.47983
	3	3	-3381.01	-3261.5	-294	2264	2086	220	1.51028	1.5903
	4	4	-2506.06	-2699.63	-102	673	728	88.8	4.11513	4.06388
	5	4	-1628.41	-1664.31	-360	720	720	220	2.53682	2.60862
	6	5	-3184.8	-3291.21	-339	1561	1626	321	2.295	2.26223
	7	5	-2356.32	-2234.24	-373	797	903	263	3.71408	2.90819
	8	6	-3081.4	-2401.54	-260	1420	1442	213	2.33753	1.74251
									2.48047	2.39883	avg
									0.904152	0.793891	std
									0.319666	0.280683	sem
